# A ligand-receptor interactome atlas of the zebrafish

**DOI:** 10.1101/2022.12.15.520415

**Authors:** Milosz Chodkowski, Andrzej Zieleziński, Savani Anbalagan

**Affiliations:** Institute of Molecular Biology and Biotechnology, Faculty of Biology, Adam Mickiewicz University in Poznań, Poznań, Poland

**Keywords:** Secretome, Receptome, Interactome, synapse, PSD, glia, pituicyte, oxytocin, Zebrafish

## Abstract

Studies in zebrafish can unravel the functions of cellular communication and thus identify novel bench-to-bedside drugs targeting cellular communication signaling molecules. Due to the incomplete annotation of zebrafish proteome, the knowledge of zebrafish receptome, secretome and tools to explore their interactome is limited. To address this gap, we *de novo* predicted the cellular localization of zebrafish reference proteome using deep learning algorithm. We combined the predicted and existing annotations on cellular localization of zebrafish proteins, and created repositories of zebrafish secretome, receptome, and interactome as well as associated diseases and targeting drugs. Unlike other tools, our interactome atlas is primarily based on physical interaction data of zebrafish proteome. The resources are available as R and Python scripts (*https://github.com/DanioTalk*). *DanioTalk* provides a novel resource for researchers interested in targeting cellular communication in zebrafish, as we demonstrate in applications studying synapse and axo-glial interactome.
