## Supplementary tables for "A ligand-receptor interactome atlas of the zebrafish": Supplementary file 2_deeploc2 selected candidates.xlsx

### Sheet: Pancreas secreted factors
Uniprot.ID	Gene symbol	Localizations	Signals	Cytoplasm	Nucleus	Extracellular	Cell.membrane	Mitochondrion	Plastid	Endoplasmic.reticulum	Lysosome.Vacuole	Golgi.apparatus	Peroxisome
A0A8M1PG48	amy2a	Extracellular	Signal peptide	0.0933	0.0674	0.8397	0.1552	0.0589	0.0268	0.241	0.3678	0.0608	0.011
Q7SYK9	amy2al1	Extracellular	Signal peptide	0.0887	0.0644	0.8263	0.178	0.053	0.038	0.27	0.4745	0.0625	0.0057
A0A8M2B5V6	amy2al1	Extracellular	Signal peptide	0.0879	0.065	0.826	0.1803	0.0524	0.039	0.2701	0.4851	0.0639	0.0059
Q6DHR7	amy2al2	Extracellular	Signal peptide	0.0957	0.0627	0.8311	0.1519	0.0481	0.0418	0.3053	0.4188	0.0896	0.0062
A0A8M1N745	cela1.1	Extracellular	Signal peptide	0.1477	0.0432	0.8977	0.0928	0.0712	0.029	0.2932	0.2914	0.105	0.0072
A0A8M1P7N7	cela1.2	Extracellular	Signal peptide	0.1318	0.0319	0.9066	0.0701	0.0437	0.0224	0.2602	0.2998	0.0831	0.0037
A0A8M1N122	cela1.3	Extracellular	Signal peptide	0.115	0.0317	0.9023	0.0683	0.0583	0.0256	0.2968	0.353	0.1031	0.0094
A0A8M9PRR3	cela1.3	Extracellular	Signal peptide	0.1409	0.0513	0.8712	0.0723	0.0586	0.0276	0.2591	0.3416	0.0929	0.01
A0A8M1N721	cela1.4	Extracellular	Signal peptide	0.114	0.0312	0.9194	0.0747	0.0641	0.0264	0.2196	0.2782	0.0781	0.0055
A0A8M1N1F8	cela1.5	Extracellular	Signal peptide	0.1197	0.0345	0.8912	0.0831	0.0391	0.0294	0.2081	0.2506	0.0659	0.002
Q6AZC0	cela1.6	Extracellular	Signal peptide	0.1131	0.0322	0.9172	0.0756	0.0567	0.017	0.2177	0.2665	0.0608	0.0043
Q561Z7	prss1	Extracellular	Signal peptide	0.1175	0.0486	0.9586	0.0896	0.0495	0.0155	0.1367	0.3205	0.0433	0.0026
A0A8M1QHD3	prss12	Extracellular	Signal peptide	0.1653	0.1006	0.9144	0.1982	0.0931	0.0109	0.1459	0.3681	0.2164	0.0043
A0A8M9PPR7	prss12	Extracellular	Signal peptide	0.1655	0.1	0.9159	0.2016	0.0929	0.0109	0.1452	0.3664	0.2148	0.0042
A0A8M9Q8F7	prss12	Extracellular	Signal peptide	0.2622	0.2402	0.9125	0.1052	0.4683	0.0358	0.0371	0.2555	0.0538	0.0473
A0A8M1NCQ0	prss16	Extracellular	Signal peptide	0.1259	0.0541	0.8182	0.202	0.0884	0.0398	0.4096	0.525	0.3373	0.0065
A0A8M1N057	prss35	Extracellular	Signal peptide	0.1124	0.0935	0.9519	0.1725	0.1525	0.021	0.1289	0.1497	0.1291	0.0152
A0A8M6YWC2	prss56	Extracellular	Signal peptide	0.1301	0.1372	0.9043	0.1672	0.1743	0.0168	0.2791	0.1733	0.2003	0.021
F1R894	prss59.1	Extracellular	Signal peptide	0.1429	0.0406	0.9223	0.1255	0.0527	0.0125	0.1889	0.4573	0.0628	0.0027
E7FBA9	prss59.2	Extracellular	Signal peptide	0.1452	0.0416	0.9268	0.1289	0.053	0.0122	0.1819	0.4553	0.0617	0.0026
A4FVH9	prss60.1	Extracellular	Signal peptide	0.1268	0.0965	0.9353	0.2091	0.0633	0.0145	0.1698	0.3408	0.1613	0.0185
A8E5D9	prss60.2	Extracellular	Signal peptide	0.1426	0.0593	0.9664	0.1238	0.0938	0.0259	0.1438	0.2357	0.0988	0.0146
A0A8M1RHA5	prss60.3	Extracellular	Signal peptide	0.1523	0.0626	0.9666	0.1221	0.0945	0.0346	0.1214	0.2098	0.0787	0.015
A0A8M9QGJ6	prss60.3	Extracellular	Signal peptide	0.1493	0.0642	0.9719	0.1215	0.0881	0.0345	0.1282	0.209	0.0838	0.0203
Q4VBJ2	cpa1	Extracellular|Lysosome/Vacuole	Signal peptide	0.1486	0.0268	0.9103	0.2155	0.0319	0.0212	0.364	0.5824	0.1463	0.0051
A0A8M1N162	cpa2	Extracellular	Signal peptide	0.1548	0.0318	0.8849	0.1855	0.0337	0.0258	0.3387	0.487	0.1627	0.0052
Q6GMH9	cpa4	Extracellular	Signal peptide	0.1611	0.0252	0.8756	0.2242	0.0342	0.0234	0.3142	0.5259	0.1284	0.0044
A0A8M1PBE0	cpa5	Extracellular|Lysosome/Vacuole	Signal peptide	0.1536	0.0286	0.9155	0.2044	0.0337	0.0219	0.3844	0.5685	0.1459	0.0061
A0A8M9PXW2	cpa6	Extracellular	Signal peptide	0.1588	0.0658	0.8712	0.3076	0.06	0.0785	0.4229	0.5443	0.5027	0.0209
A0A8M3AW04	cpa6	Extracellular		0.424	0.3081	0.7241	0.2503	0.3047	0.0255	0.1778	0.2038	0.0751	0.0457
A0A8M9PUE3	cpa6	Extracellular	Signal peptide	0.1182	0.0876	0.8653	0.1491	0.0727	0.0474	0.428	0.3914	0.4452	0.0067

### Sheet: Fgf
Uniprot.ID	Gene symbol	Localizations	Signals	Cytoplasm	Nucleus	Extracellular	Cell.membrane	Mitochondrion	Plastid	Endoplasmic.reticulum	Lysosome.Vacuole	Golgi.apparatus	Peroxisome
A0A8N1Z328	fgf10a	Extracellular	Signal peptide	0.2261	0.1547	0.7781	0.1878	0.1083	0.0147	0.3067	0.3426	0.2885	0.0052
A0A8M1NAU9	fgf10b	Extracellular	Signal peptide	0.202	0.1645	0.8118	0.1846	0.2015	0.0407	0.2493	0.3235	0.2556	0.011
Q5TKR4	fgf11a	Cytoplasm|Nucleus	Nuclear localization signal	0.591	0.5544	0.2058	0.1594	0.4082	0.0073	0.0202	0.07	0.0338	0.1108
A0A8M9QGZ2	fgf11a	Cytoplasm|Nucleus	Nuclear localization signal	0.5918	0.5509	0.2159	0.1597	0.4099	0.0066	0.0207	0.0743	0.036	0.1112
A0A8M1QQP9	fgf11b	Cytoplasm|Nucleus	Nuclear localization signal	0.6113	0.5576	0.2409	0.1552	0.4147	0.0075	0.0171	0.0757	0.0342	0.0963
A0AUQ1	fgf12a	Cytoplasm|Nucleus	Nuclear localization signal	0.6382	0.5354	0.1879	0.1964	0.4236	0.0058	0.024	0.1093	0.0425	0.0758
A0A8M2BA97	fgf12a	Cytoplasm	Nuclear localization signal	0.6433	0.5155	0.1784	0.2188	0.4357	0.0103	0.0323	0.1136	0.0451	0.0666
A0A8M2BAD4	fgf12a	Cytoplasm		0.5843	0.4181	0.3449	0.3553	0.5286	0.013	0.0907	0.2355	0.1122	0.0594
A0A8M2BAF2	fgf12a	Cytoplasm	Nuclear localization signal	0.7003	0.4412	0.1905	0.2252	0.446	0.0046	0.0698	0.186	0.0629	0.0145
A0A8M2BGZ5	fgf12b	Cytoplasm	Nuclear localization signal	0.6619	0.5094	0.255	0.2235	0.4024	0.0055	0.0336	0.1164	0.0541	0.0671
A0A8M1NAJ3	fgf12b	Cytoplasm	Nuclear localization signal	0.6843	0.4456	0.2402	0.2233	0.4049	0.0059	0.0634	0.1197	0.0545	0.0104
A0A8M2BH10	fgf12b	Cytoplasm		0.612	0.4454	0.2886	0.339	0.5305	0.0082	0.0581	0.18	0.0862	0.0479
A0A8M2BH41	fgf12b	Cytoplasm		0.5802	0.3989	0.2213	0.2664	0.5128	0.0078	0.0688	0.2131	0.0853	0.0415
A0A8M9QC54	fgf12b	Cytoplasm		0.562	0.4779	0.5446	0.0877	0.4424	0.0071	0.0386	0.1363	0.0853	0.2318
Q5U3Q2	fgf13a	Cytoplasm	Nuclear localization signal	0.688	0.4874	0.1728	0.292	0.3981	0.0053	0.0586	0.1473	0.0374	0.0313
A0A8M2BKJ8	fgf13a	Cytoplasm|Nucleus	Nuclear localization signal	0.6499	0.5778	0.2266	0.2324	0.3407	0.0068	0.0243	0.1458	0.0572	0.0607
A0A8M6Z9T8	fgf13a	Cytoplasm	Nuclear localization signal	0.7152	0.4625	0.2307	0.3319	0.3478	0.0062	0.073	0.1248	0.0685	0.026
A0A8M9PZ61	fgf13a	Cytoplasm	Nuclear localization signal	0.7044	0.4851	0.2367	0.3152	0.3592	0.0059	0.0557	0.1282	0.0488	0.0289
A0A8M1P4W4	fgf13b	Cytoplasm	Nuclear localization signal	0.699	0.4543	0.2249	0.3255	0.3295	0.0054	0.0859	0.1212	0.0536	0.0207
A0A8M1PA20	fgf13b	Cytoplasm	Nuclear localization signal	0.6864	0.4884	0.2015	0.341	0.3393	0.0038	0.0637	0.1167	0.0403	0.0188
A0A8N7V079	fgf13b	Cytoplasm	Nuclear localization signal	0.6956	0.5077	0.1544	0.3128	0.3558	0.0038	0.0675	0.1133	0.0312	0.0218
Q5TKR1	fgf14	Cytoplasm	Nuclear localization signal	0.6209	0.5219	0.3244	0.1383	0.4934	0.0075	0.0237	0.1359	0.0644	0.0848
A0A8M2BF45	fgf14	Cytoplasm	Nuclear localization signal	0.6435	0.3164	0.3477	0.1897	0.631	0.0105	0.0684	0.2936	0.1275	0.0167
A0A8M3AW31	fgf14	Cytoplasm		0.5799	0.4145	0.3162	0.2885	0.6051	0.0163	0.0988	0.272	0.1496	0.0587
A0A8M9QFC2	fgf14	Cytoplasm		0.6231	0.4011	0.26	0.1722	0.498	0.0074	0.0579	0.2035	0.0947	0.0504
Q2HXK8	fgf16	Cytoplasm		0.6778	0.2893	0.4572	0.2044	0.5278	0.0326	0.07	0.239	0.0551	0.0305
Q6SJP8	fgf17	Extracellular	Signal peptide	0.2642	0.2462	0.8959	0.1938	0.2443	0.0042	0.1499	0.154	0.0834	0.0039
A0A8M2BJU5	fgf17	Extracellular	Signal peptide	0.2478	0.236	0.893	0.1768	0.237	0.0043	0.1755	0.1528	0.0839	0.0044
Q5TKR8	fgf18a	Extracellular	Signal peptide	0.2368	0.1194	0.9371	0.17	0.2754	0.0048	0.1876	0.1869	0.1292	0.0062
A0A8M9QKI5	fgf18a	Extracellular		0.4442	0.2733	0.8878	0.2054	0.611	0.004	0.0385	0.0894	0.0207	0.0038
A0A8M9QP30	fgf18a	Extracellular	Signal peptide	0.2514	0.1272	0.9307	0.1635	0.2688	0.0049	0.1831	0.1763	0.1231	0.0061
Q5TKR7	fgf18b	Extracellular	Signal peptide	0.2103	0.1284	0.7934	0.1424	0.1637	0.007	0.3571	0.4044	0.265	0.0144
A0A8M9QKP6	fgf18b	Cytoplasm|Extracellular		0.4913	0.2923	0.6853	0.0834	0.5534	0.0134	0.0536	0.2245	0.0373	0.0066
A0A8M1P7M8	fgf19	Extracellular	Signal peptide	0.1849	0.1315	0.8748	0.1267	0.144	0.0086	0.199	0.3089	0.2252	0.0193
A0A8M1N428	fgf19	Cytoplasm|Extracellular		0.5212	0.3706	0.689	0.1045	0.5719	0.0345	0.0464	0.274	0.0737	0.0752
Q6PBT8	fgf1a	Cytoplasm|Extracellular	Signal peptide	0.519	0.2848	0.8302	0.0916	0.4878	0.032	0.0402	0.1885	0.0543	0.0047
A7YT71	fgf1b	Cytoplasm|Extracellular		0.5732	0.3424	0.7972	0.1014	0.4698	0.0288	0.026	0.1815	0.0373	0.0153
B3DGE3	fgf2	Cytoplasm|Extracellular|Mitochondrion		0.5245	0.3804	0.9057	0.0887	0.7522	0.0145	0.0321	0.0807	0.0272	0.0056
A0A8M9QGC5	fgf2	Cytoplasm		0.5862	0.3027	0.4558	0.11	0.4919	0.0394	0.1006	0.3186	0.1066	0.0127
Q38PL0	fgf20a	Cytoplasm		0.675	0.2659	0.614	0.2633	0.5635	0.0294	0.1343	0.2748	0.1262	0.0878
A0A8M1N872	fgf20b	Cytoplasm		0.7004	0.2854	0.4493	0.2233	0.5492	0.0196	0.1287	0.2501	0.1026	0.0762
Q1ESX2	fgf21	Extracellular	Signal peptide	0.2533	0.1489	0.7882	0.1889	0.2225	0.0076	0.2452	0.2328	0.1859	0.0084
Q1XG76	fgf22	Extracellular	Signal peptide	0.3203	0.2346	0.7552	0.2204	0.3139	0.0087	0.15	0.3561	0.1671	0.0103
Q5MK87	fgf23	Extracellular	Signal peptide	0.1697	0.1108	0.9368	0.1521	0.1707	0.0104	0.2182	0.1827	0.226	0.0138
Q0IIQ7	fgf24	Extracellular	Signal peptide	0.2427	0.1798	0.8861	0.19	0.1964	0.0034	0.2303	0.1918	0.1123	0.0069
A0A8M3AZL7	fgf24	Extracellular	Signal peptide	0.2512	0.1788	0.8859	0.1771	0.2041	0.0031	0.2195	0.1945	0.1104	0.0069
P48802	fgf3	Extracellular	Signal peptide	0.3018	0.2604	0.7234	0.2069	0.1907	0.0044	0.2357	0.151	0.1004	0.0119
Q9DFC9	fgf4	Extracellular	Signal peptide	0.182	0.1054	0.9032	0.1254	0.1664	0.0067	0.2152	0.2772	0.2302	0.0116
Q5TLE2	fgf5	Extracellular	Signal peptide	0.2962	0.2065	0.6854	0.1654	0.304	0.0052	0.1786	0.1663	0.0724	0.0099
A0A8M1MZK9	fgf6a	Extracellular	Signal peptide	0.1798	0.1142	0.7886	0.1479	0.1244	0.0071	0.2383	0.2761	0.3174	0.0079
Q5TLE1	fgf6b	Extracellular	Signal peptide	0.1721	0.117	0.7602	0.1457	0.1039	0.0095	0.2123	0.2546	0.2679	0.0087
B3DHR9	fgf7	Extracellular	Signal peptide	0.2295	0.1759	0.8069	0.2036	0.265	0.0078	0.3038	0.2296	0.1247	0.0092
Q5TLD5	fgf7	Extracellular	Signal peptide	0.2311	0.173	0.8163	0.2105	0.2641	0.0077	0.2915	0.2278	0.118	0.0087
O57341	fgf8a	Extracellular	Signal peptide	0.2971	0.1955	0.8526	0.1481	0.2579	0.0042	0.1867	0.2005	0.1032	0.0076
Q805B2	fgf8b	Extracellular	Signal peptide	0.2436	0.21	0.8243	0.1826	0.262	0.006	0.2026	0.2586	0.1183	0.008
A0A8M3B2M7	fgf9	Extracellular	Signal peptide	0.4428	0.3162	0.7886	0.0766	0.5622	0.0061	0.0329	0.1971	0.0333	0.0093

### Sheet: Wnt
Uniprot.ID	Gene symbol	Localizations	Signals	Cytoplasm	Nucleus	Extracellular	Cell.membrane	Mitochondrion	Plastid	Endoplasmic.reticulum	Lysosome.Vacuole	Golgi.apparatus	Peroxisome
P24257	wnt1	Extracellular	Signal peptide	0.1228	0.0857	0.8659	0.1874	0.1186	0.0237	0.1734	0.3034	0.1923	0.0168
A0A8M2B987	wnt1	Extracellular	Signal peptide	0.1291	0.0851	0.8279	0.2128	0.104	0.0257	0.1936	0.307	0.207	0.0167
P43446	wnt10a	Extracellular	Signal peptide	0.1609	0.1268	0.7919	0.1324	0.0893	0.02	0.236	0.2822	0.3097	0.0257
A0A8N1Z0N8	wnt10a	Extracellular	Signal peptide	0.1608	0.127	0.7902	0.1314	0.0884	0.0198	0.2371	0.2852	0.3092	0.0244
Q801F7	wnt10b	Extracellular	Signal peptide	0.1388	0.1419	0.8773	0.1346	0.1257	0.0144	0.1602	0.1843	0.2383	0.0371
Q9I9I2	wnt11	Extracellular	Signal peptide	0.144	0.0912	0.8917	0.1763	0.1079	0.0159	0.1268	0.1842	0.124	0.0137
O73864	wnt11	Extracellular	Signal peptide	0.1233	0.0896	0.9009	0.1523	0.0834	0.0135	0.0994	0.1842	0.1507	0.0106
A0A8M3B2Q8	wnt11	Extracellular	Signal peptide	0.2423	0.1233	0.9583	0.0772	0.18	0.0243	0.0331	0.0565	0.0604	0.0411
A0A8M1NT31	wnt11f2	Extracellular	Signal peptide	0.1307	0.0897	0.9058	0.1393	0.08	0.0134	0.0849	0.1678	0.1487	0.0123
A0A8M1NE17	wnt16	Extracellular	Signal peptide	0.1232	0.1171	0.827	0.2017	0.1167	0.0176	0.1143	0.2069	0.1899	0.0166
A0A8M2BBW0	wnt16	Extracellular	Signal peptide	0.252	0.1212	0.9483	0.1354	0.152	0.0201	0.0291	0.0721	0.0553	0.0445
Q92048	wnt2	Extracellular	Signal peptide	0.1597	0.0963	0.8821	0.1802	0.0739	0.0305	0.1642	0.1993	0.205	0.0077
Q8AY89	wnt2ba	Extracellular	Signal peptide	0.1791	0.1503	0.7858	0.1829	0.1497	0.0218	0.1453	0.236	0.1582	0.0113
A0A8M3B3N2	wnt2ba	Extracellular	Signal peptide	0.1379	0.1486	0.7018	0.1679	0.0936	0.0217	0.1622	0.3001	0.2272	0.0094
Q1L130	wnt2bb	Extracellular	Signal peptide	0.1679	0.1233	0.8369	0.2131	0.1072	0.0251	0.1423	0.2277	0.1806	0.0076
B0LK22	wnt3	Extracellular	Signal peptide	0.1373	0.124	0.8107	0.1716	0.0772	0.0281	0.2041	0.2401	0.2508	0.0087
Q6IYD9	wnt3a	Extracellular	Signal peptide	0.1532	0.1015	0.8212	0.1477	0.0764	0.0192	0.194	0.1878	0.1986	0.0052
A0A8M2BB70	wnt3a	Extracellular	Signal peptide	0.1528	0.0999	0.8199	0.1418	0.0758	0.0198	0.1968	0.1966	0.2061	0.0059
P47793	wnt4	Extracellular	Signal peptide	0.1517	0.087	0.8549	0.1487	0.0691	0.0382	0.1912	0.2658	0.2297	0.0119
Q9IAU3	wnt4b	Extracellular	Signal peptide	0.1408	0.082	0.927	0.2629	0.1056	0.0118	0.1086	0.1899	0.1804	0.0152
A1BPR0	wnt5a	Extracellular	Signal peptide	0.1706	0.0998	0.7326	0.1618	0.0812	0.0265	0.1776	0.2722	0.3979	0.0288
Q92050	wnt5b	Extracellular	Signal peptide	0.1274	0.096	0.8028	0.1476	0.0762	0.0282	0.1684	0.3194	0.2847	0.0252
A0A8M6Z5V6	wnt5b	Extracellular	Signal peptide	0.1416	0.1131	0.753	0.1248	0.0815	0.0261	0.1639	0.3031	0.2987	0.0279
A0A8M1RQZ6	wnt6a	Extracellular	Signal peptide	0.1431	0.0927	0.8834	0.2367	0.1058	0.0251	0.1223	0.2586	0.1491	0.0149
A0A8M1RNK5	wnt6b	Extracellular	Signal peptide	0.1345	0.0784	0.873	0.2526	0.0944	0.0253	0.1788	0.2286	0.1786	0.0108
Q4JLT0	wnt7aa	Extracellular	Signal peptide	0.1507	0.1155	0.8662	0.2364	0.0541	0.013	0.1315	0.1809	0.1365	0.0134
A0A8N7TDZ7	wnt7ba	Extracellular	Signal peptide	0.1415	0.1079	0.8827	0.2045	0.0675	0.0323	0.1067	0.1445	0.14	0.0152
A0A8M1QHC7	wnt7bb	Extracellular	Signal peptide	0.151	0.1085	0.9106	0.2087	0.0734	0.0385	0.121	0.1547	0.1466	0.0246
A0A8M6YYK6	wnt7bb	Extracellular	Signal peptide	0.2457	0.1418	0.9378	0.1257	0.1351	0.0186	0.0409	0.064	0.0561	0.0207
Q90YL8	wnt8a	Extracellular	Signal peptide	0.1589	0.12	0.8135	0.1891	0.1368	0.0168	0.1047	0.1291	0.092	0.0121
P51028	wnt8a	Extracellular	Signal peptide	0.1329	0.115	0.8369	0.2087	0.1271	0.0144	0.1169	0.16	0.1207	0.0069
P51029	wnt8b	Extracellular	Signal peptide	0.162	0.1399	0.8708	0.1652	0.1062	0.0151	0.128	0.1456	0.1068	0.0105
Q0P406	wnt9a	Extracellular	Signal peptide	0.145	0.0847	0.8843	0.2739	0.0869	0.0162	0.1864	0.2328	0.2306	0.0153
A0A8M2BAS5	wnt9a	Extracellular	Signal peptide	0.1556	0.0884	0.8704	0.2431	0.0813	0.0189	0.1814	0.2168	0.2186	0.0144
A0A8M1NJJ5	wnt9b	Extracellular	Signal peptide	0.1798	0.1226	0.8859	0.1802	0.1215	0.0056	0.1036	0.1232	0.1288	0.0113
