## Supplementary tables for "A ligand-receptor interactome atlas of the zebrafish": Supplementary file 8_Synaptosome psd lig rec.xlsx

### Sheet: Psd
Cell type	Gene	Gene Type	Expression	DRUG_NAME
Psd	acanb	Ligand	8
Psd	ache	Ligand	7	methoxsalen,alfuzosin,ambenonium,ambenonium,ambenonium,atropine,bambuterol,bromopride,butenafine,caffeine,camphor,carbachol,chlordiazepoxide,clebopride,clotrimazole,decamethonium,decamethonium,demecarium,diazepam,diethylstilbestrol,distigmine,donepezil,donepezil,donepezil,donepezil,donepezil,donepezil,dyclonine,ebastine,echothiophate,econazole,econazole,edrophonium,edrophonium,profenamine,ethyles…
Psd	adck1	Ligand	8.33333
Psd	adcyap1b	Ligand	6
Psd	adgra1a	Receptor	1
Psd	adgrb1a	Receptor	6
Psd	adgrb1b	Receptor	2.66667
Psd	adgrb3	Receptor	15
Psd	adgrl1a	Receptor	8.66667
Psd	agrn	Ligand	7.33333
Psd	aimp1a	Ligand	3
Psd	c4	Ligand	1
Psd	ca10a	Ligand	2
Psd	cart2	Ligand	1
Psd	cckb	Ligand	1
Psd	cdh13	Receptor	14.3333
Psd	cdh2	Receptor	19
Psd	cdh7a	Receptor	6
Psd	clul1	Ligand	17.3333
Psd	cntn1a	Receptor	33
Psd	cntn1b	Receptor	18.6667
Psd	cntn2	Ligand	20
Psd	cntn4	Ligand	6
Psd	cntn5	Receptor	16
Psd	cntnap1	Receptor	9.33333
Psd	cntnap2b	Receptor	7.66667
Psd	col12a1a	Ligand	2.33333
Psd	col1a2	Ligand	1.66667
Psd	crtac1a	Ligand	4
Psd	dcc	Receptor	3.33333
Psd	edil3a	Ligand	2
Psd	efnb1	Ligand	1.33333
Psd	elfn1b	Ligand	18.3333
Psd	elfn2a	Ligand	16
Psd	erbb4a	Receptor	3.33333
Psd	fam20b	Ligand	6
Psd	fga	Ligand	3.33333
Psd	fgb	Ligand	3.66667
Psd	fgg	Ligand	3
Psd	flt1	Receptor	2	dasatinib,erlotinib,sorafenib,sunitinib,pazopanib,vandetanib,crizotinib,axitinib,regorafenib,cabozantinib,nintedanib,lenvatinib,midostaurin,tivozanib,quizartinib,pexidartinib,fedratinib,infigratinib
Psd	frem2b	Ligand	1
Psd	gabbr1a	Receptor	12.6667
Psd	gabbr1b	Receptor	17.3333
Psd	gabbr2	Receptor	22	baclofen,baclofen,nordazepam,gabapentin,sodium oxybate,phenibut
Psd	gabra1	Receptor	11.6667	acamprosate,adinazolam,alfaxalone,alfaxalone,alpidem,alpidem,alprazolam,amoxapine,baclofen,bromazepam,secbutabarbital,butalbital,carbamazepine,chlordiazepoxide,chlordiazepoxide,chlordiazepoxide,chlordiazepoxide,clomethiazole,ciprofloxacin,clobazam,clonazepam,clonazepam,clonazepam,clonazepam,clorazepate,delorazepam,delorazepam,desalkylflurazepam,desflurane,nordazepam,nordazepam,diazepam,diazepam,d…
Psd	gabra3	Receptor	4.33333	adinazolam,alfaxalone,alpidem,alprazolam,baclofen,chlordiazepoxide,chlordiazepoxide,chlordiazepoxide,ciprofloxacin,clonazepam,clonazepam,clonazepam,clorazepate,delorazepam,desflurane,nordazepam,diazepam,diazepam,diazepam,diazepam,diazepam,diazepam,diazepam,eltanolone,estazolam,eszopiclone,eszopiclone,eszopiclone,etizolam,flumazenil,flumazenil,flumazenil,flumazenil,flumazenil,flumazenil,flunitraze…
Psd	gabrb2a	Receptor	15.6667
Psd	gabrd	Receptor	2.33333	adinazolam,alfaxalone,alpidem,baclofen,chlordiazepoxide,ciprofloxacin,clonazepam,clonazepam,delorazepam,desflurane,nordazepam,diazepam,diazepam,eltanolone,ethanol,flumazenil,flumazenil,flunitrazepam,halazepam,halothane,isoflurane,liothyronine,liothyronine,medazepam,methaqualone,methaqualone,methaqualone,methaqualone,metharbital,methoxyflurane,midazolam,norfloxacin,ofloxacin,pentobarbital,picrotox…
Psd	gfra2a	Receptor	1.66667
Psd	gfra2b	Receptor	1
Psd	gfra3	Receptor	1
Psd	glra1	Receptor	4.66667	adapalene,astemizole,cinacalcet,colchicine,desflurane,dutasteride,enflurane,ethanol,fluspirilene,fructose,halothane,isoflurane,mefloquine,methohexital,methoxyflurane,nifedipine,picrotoxin,picrotin,pimozide,risperidone,sevoflurane,strychnine,strychnine,sulindac,telmisartan,tropisetron,colecalciferol,ivermectin,dronabinol,regorafenib
Psd	glrba	Receptor	2
Psd	gpc1a	Ligand	9.66667
Psd	gpc1b	Ligand	9.33333
Psd	gpc3	Ligand	2.66667
Psd	gprc5ba	Receptor	3
Psd	gprc5bb	Receptor	3
Psd	gria1a	Receptor	17.6667
Psd	gria1b	Receptor	14.3333
Psd	gria2a	Receptor	37.6667
Psd	gria2b	Receptor	36
Psd	gria3a	Receptor	26
Psd	gria3b	Receptor	27.6667
Psd	gria4a	Receptor	26
Psd	gria4b	Receptor	22
Psd	grid2	Receptor	16.3333
Psd	grin1a	Receptor	43.3333
Psd	grin1b	Receptor	38
Psd	grin2aa	Receptor	32.3333
Psd	grin2ab	Receptor	19.3333
Psd	grin2bb	Receptor	14.3333
Psd	grin2bb	Receptor	34.6667
Psd	grin2ca	Receptor	7
Psd	grin2cb	Receptor	6.66667
Psd	grin2da	Receptor	14.6667
Psd	grin2db	Receptor	13
Psd	grm2b	Receptor	7.33333
Psd	grm2b	Receptor	4.33333
Psd	grm4	Receptor	15.3333	glutamic acid,glutamic acid,dexfosfoserine,dexfosfoserine
Psd	grm5a	Receptor	12.3333
Psd	grm5b	Receptor	6
Psd	grm6a	Receptor	4
Psd	grm8a	Receptor	12.6667
Psd	grm8b	Receptor	8
Psd	gsna	Ligand	15
Psd	hapln1b	Ligand	4.33333
Psd	hapln4	Ligand	2
Psd	hcfc1b	Ligand	4
Psd	hmgb1a	Ligand	2
Psd	hmgb1b	Ligand	2
Psd	hyal2b	Receptor	1.33333
Psd	iglon5	Ligand	15.6667
Psd	il1rapl1a	Receptor	9
Psd	il1rapl2	Receptor	2.33333
Psd	itih3a.2	Ligand	2.66667
Psd	lgals3bp.1	Ligand	8
Psd	lgals9l1	Ligand	6.33333
Psd	lgals9l3	Ligand	4.66667
Psd	lgi1a	Ligand	10.6667
Psd	lgi1b	Ligand	8.33333
Psd	lgi3	Ligand	6.66667
Psd	matn4	Ligand	1
Psd	myo1d	Ligand	30.6667
Psd	neo1a	Receptor	11.3333
Psd	neo1b	Receptor	14
Psd	nfascb	Receptor	6.33333
Psd	nlgn2a	Receptor	14.6667
Psd	nlgn2b	Receptor	15.3333
Psd	nlgn3b	Receptor	6.33333
Psd	nptnb	Receptor	10.3333
Psd	nptx2a	Ligand	1.33333
Psd	nrxn1a	Receptor	25.6667
Psd	nrxn2b	Receptor	5.66667
Psd	nrxn3a	Receptor	24
Psd	nrxn3b	Receptor	10
Psd	ntng1a	Ligand	6
Psd	ntng2a	Ligand	5.33333
Psd	ntrk3a	Receptor	5
Psd	olfm1a	Ligand	11
Psd	olfm1b	Ligand	10.6667
Psd	olfm2a	Ligand	12
Psd	olfm2b	Ligand	3
Psd	olfm3a	Ligand	8
Psd	opcml	Receptor	11.6667
Psd	postnb	Ligand	2
Psd	prl	Ligand	4
Psd	proza	Ligand	11.6667
Psd	ptgdsb.2	Ligand	2.66667
Psd	pth2	Ligand	2.66667
Psd	ptprdb	Receptor	29.3333
Psd	ptprfa	Receptor	13.3333
Psd	ptprga	Receptor	4.66667
Psd	ptprn2	Receptor	14.3333
Psd	ptprna	Receptor	11
Psd	ptprnb	Receptor	7
Psd	ptprsa	Receptor	33
Psd	ptprt	Receptor	2.66667
Psd	ptprz1a	Receptor	5
Psd	rca2.1	Ligand	3
Psd	robo2	Receptor	8.66667
Psd	rtn4r	Receptor	2.66667
Psd	s1pr1	Receptor	2	fingolimod,siponimod,ozanimod,ponesimod
Psd	scg2b	Ligand	24
Psd	sdc3	Receptor	2.66667
Psd	sema4c	Ligand	3.66667
Psd	sema6ba	Ligand	2
Psd	sema6e	Ligand	1.33333
Psd	serpina10a	Ligand	20.3333
Psd	si:dkey-21e2.10	Ligand	1
Psd	smpdl3b	Ligand	1.66667
Psd	sorcs3b	Receptor	1
Psd	tmeff2a	Ligand	2.33333
Psd	tncb	Ligand	37.6667
Psd	tncb	Ligand	7.33333
Psd	tnr	Ligand	17.6667
Psd	vcanb	Ligand	3.33333
Psd	vim	Ligand	33.6667
Psd	viml	Ligand	20.3333
Psd	vip	Ligand	1
Psd	vtg5	Ligand	22
Psd	vtg6	Ligand	20.6667
Psd	adgrl2b.1	Receptor	1.33333

### Sheet: Psd_only
Cell type	Gene	Gene Type	Expression	DRUG_NAME
Psd_only	adgra1a	Receptor	1
Psd_only	c4	Ligand	1
Psd_only	col1a2	Ligand	1.66667
Psd_only	fga	Ligand	3.33333
Psd_only	frem2b	Ligand	1
Psd_only	gabra3	Receptor	4.33333	adinazolam,alfaxalone,alpidem,alprazolam,baclofen,chlordiazepoxide,chlordiazepoxide,chlordiazepoxide,ciprofloxacin,clonazepam,clonazepam,clonazepam,clorazepate,delorazepam,desflurane,nordazepam,diazepam,diazepam,diazepam,diazepam,diazepam,diazepam,diazepam,eltanolone,estazolam,eszopiclone,eszopiclone,eszopiclone,etizolam,flumazenil,flumazenil,flumazenil,flumazenil,flumazenil,flumazenil,flunitraze…
Psd_only	gfra3	Receptor	1
Psd_only	glrba	Receptor	2
Psd_only	grin2ca	Receptor	7
Psd_only	grin2cb	Receptor	6.66667
Psd_only	grin2da	Receptor	14.6667
Psd_only	hyal2b	Receptor	1.33333
Psd_only	il1rapl2	Receptor	2.33333
Psd_only	itih3a.2	Ligand	2.66667
Psd_only	matn4	Ligand	1
Psd_only	nfascb	Receptor	6.33333
Psd_only	postnb	Ligand	2
Psd_only	rtn4r	Receptor	2.66667
Psd_only	sema6e	Ligand	1.33333
Psd_only	smpdl3b	Ligand	1.66667
Psd_only	vip	Ligand	1
Psd_only	vtg6	Ligand	20.6667

### Sheet: Synaptosome
Cell type	Gene	Gene Type	Expression	DRUG_NAME
Synaptosome	a2ml	Ligand	4.33333
Synaptosome	acanb	Ligand	6
Synaptosome	ace	Ligand	7.66667	racecadotril,racecadotril,alacepril,benazepril,benazepril,benazepril,captopril,captopril,captopril,cilazapril,delapril,delapril,edetic acid,enalapril,enalapril,enalapril,enalaprilat,enalaprilat,enalaprilat,enalaprilat,fosinopril,fosinopril,imidapril,diiodohydroxyquinoline,lisinopril,lisinopril,losartan,moexipril,omapatrilat,omapatrilat,perindopril,quinapril,quinapril,ramipril,ramipril,sitagliptin…
Synaptosome	ache	Ligand	8.66667	methoxsalen,alfuzosin,ambenonium,ambenonium,ambenonium,atropine,bambuterol,bromopride,butenafine,caffeine,camphor,carbachol,chlordiazepoxide,clebopride,clotrimazole,decamethonium,decamethonium,demecarium,diazepam,diethylstilbestrol,distigmine,donepezil,donepezil,donepezil,donepezil,donepezil,donepezil,dyclonine,ebastine,echothiophate,econazole,econazole,edrophonium,edrophonium,profenamine,ethyles…
Synaptosome	adam10a	Ligand	4.33333
Synaptosome	adam10b	Ligand	3.33333
Synaptosome	adam9	Ligand	1.33333	chlorambucil
Synaptosome	adck1	Ligand	9.33333
Synaptosome	adcyap1b	Ligand	3.66667
Synaptosome	adcyap1r1a	Receptor	3.33333
Synaptosome	adgrb1a	Receptor	7.33333
Synaptosome	adgrb1b	Receptor	1
Synaptosome	adgrb3	Receptor	15.6667
Synaptosome	adgre16	Receptor	1
Synaptosome	adgrl1a	Receptor	12.6667
Synaptosome	adgrl2a	Receptor	3.33333
Synaptosome	adgrl3.1	Receptor	15.6667
Synaptosome	agrn	Ligand	12.3333
Synaptosome	aimp1a	Ligand	3.33333
Synaptosome	alcama	Receptor	15.3333
Synaptosome	anpepb.1	Receptor	18.6667
Synaptosome	anxa11a	Ligand	5.66667
Synaptosome	anxa11b	Ligand	14.3333
Synaptosome	anxa13	Ligand	8.33333
Synaptosome	anxa13l	Ligand	5
Synaptosome	anxa1a	Ligand	2.33333
Synaptosome	anxa2a	Receptor	10.6667
Synaptosome	anxa3b	Ligand	4.66667
Synaptosome	anxa4	Ligand	6
Synaptosome	anxa5b	Ligand	9.33333
Synaptosome	anxa6	Ligand	2
Synaptosome	apoa1a	Ligand	19
Synaptosome	apoa1b	Ligand	18
Synaptosome	apoa4b.1	Ligand	6
Synaptosome	apoa4b.2	Ligand	4.66667
Synaptosome	apoba	Ligand	1
Synaptosome	apobb.1	Ligand	19.3333
Synaptosome	apobb.2	Ligand	3
Synaptosome	apoc1	Ligand	1
Synaptosome	apoc2	Ligand	1
Synaptosome	apoeb	Ligand	5.33333
Synaptosome	appa	Ligand	5.33333
Synaptosome	appb	Ligand	8.33333
Synaptosome	bcam	Receptor	7.66667
Synaptosome	bcan	Ligand	8
Synaptosome	bdnf	Ligand	1
Synaptosome	bmpr2b	Receptor	3
Synaptosome	brinp3a.2	Ligand	1
Synaptosome	c3a.1	Ligand	4.66667
Synaptosome	c3a.3	Ligand	4
Synaptosome	c9	Ligand	4.33333
Synaptosome	ca10a	Ligand	2
Synaptosome	cadm1a	Receptor	8.33333
Synaptosome	cadm1b	Receptor	6.66667
Synaptosome	calr	Ligand	15.6667
Synaptosome	cart2	Ligand	1.33333
Synaptosome	ccdc134	Ligand	2.33333
Synaptosome	cckb	Ligand	1
Synaptosome	cd68	Receptor	1.33333
Synaptosome	cd74a	Receptor	1
Synaptosome	cd81a	Receptor	6.33333
Synaptosome	cd81b	Receptor	2.66667
Synaptosome	cd82a	Receptor	2.66667
Synaptosome	cd99	Ligand	3
Synaptosome	cdh13	Receptor	14.3333
Synaptosome	cdh2	Receptor	19
Synaptosome	cdh7a	Receptor	6.66667
Synaptosome	celsr3	Receptor	3.66667
Synaptosome	ces3	Ligand	2
Synaptosome	chid1	Ligand	5.66667
Synaptosome	chrm2a	Receptor	2.66667
Synaptosome	chrm4a	Receptor	1.33333
Synaptosome	clul1	Ligand	15
Synaptosome	cndp1	Ligand	5
Synaptosome	cnr1	Receptor	1	paracetamol,cefapirin,econazole,flunarizine,mestranol,mezlocillin,miconazole,nabilone,nabilone,nimodipine,orlistat,palmidrol,dronabinol,dronabinol,dronabinol,dronabinol,dronabinol,rimonabant,rimonabant,rimonabant,paraoxon,cannabidiol,cannabidiol
Synaptosome	cntfr	Receptor	3
Synaptosome	cntn1a	Receptor	33
Synaptosome	cntn1b	Receptor	16.3333
Synaptosome	cntn2	Ligand	19.6667
Synaptosome	cntn4	Ligand	9.66667
Synaptosome	cntn5	Receptor	14.6667
Synaptosome	cntnap1	Receptor	8
Synaptosome	cntnap2a	Receptor	12.6667
Synaptosome	cntnap2b	Receptor	10
Synaptosome	col12a1a	Ligand	1.66667
Synaptosome	cp	Ligand	29
Synaptosome	cpe	Ligand	11.3333
Synaptosome	crtac1a	Ligand	6.33333
Synaptosome	ctsba	Ligand	3
Synaptosome	ctsc	Ligand	1.33333	osimertinib
Synaptosome	ctsd	Ligand	7.66667	amprenavir,chlorambucil,tipranavir
Synaptosome	dag1	Receptor	3.33333
Synaptosome	dbh	Ligand	2	dopamine,thiamazole
Synaptosome	dcc	Receptor	5.66667
Synaptosome	dchs1b	Receptor	9
Synaptosome	ddt	Ligand	5
Synaptosome	dner	Receptor	3
Synaptosome	edil3a	Ligand	1.33333
Synaptosome	efnb1	Ligand	2.33333
Synaptosome	efnb2a	Ligand	3
Synaptosome	efnb3b	Ligand	7
Synaptosome	elfn1b	Ligand	14.6667
Synaptosome	elfn2a	Ligand	14
Synaptosome	epha2a	Receptor	11
Synaptosome	epha4a	Receptor	7
Synaptosome	epha4l	Receptor	3
Synaptosome	epha6	Receptor	4	dasatinib,erlotinib,gefitinib,nilotinib,sorafenib,sunitinib,vandetanib,crizotinib,afatinib,bosutinib,nintedanib,quizartinib,fedratinib
Synaptosome	epha7	Receptor	3	erlotinib,sorafenib,sunitinib,vandetanib,crizotinib,quizartinib,fedratinib
Synaptosome	ephb1	Receptor	9	dasatinib,erlotinib,gefitinib,imatinib,nilotinib,sorafenib,sunitinib,vandetanib,crizotinib,bosutinib,nintedanib,fedratinib,infigratinib
Synaptosome	ephb2a	Receptor	13.3333
Synaptosome	ephb2b	Receptor	15.3333
Synaptosome	ephb3a	Receptor	12
Synaptosome	ephb4a	Receptor	7.66667
Synaptosome	erbb4a	Receptor	3.66667
Synaptosome	f3a	Receptor	9
Synaptosome	fam20b	Ligand	5.33333
Synaptosome	fetub	Ligand	2
Synaptosome	fgb	Ligand	2
Synaptosome	fgfr2	Receptor	1.33333	dasatinib,erlotinib,imatinib,nilotinib,sorafenib,sunitinib,pazopanib,vandetanib,axitinib,ponatinib,palifermin,ibrutinib,ceritinib,nintedanib,midostaurin,erdafitinib,fedratinib,pemigatinib,infigratinib
Synaptosome	fgg	Ligand	2.33333
Synaptosome	flt1	Receptor	1.66667	dasatinib,erlotinib,sorafenib,sunitinib,pazopanib,vandetanib,crizotinib,axitinib,regorafenib,cabozantinib,nintedanib,lenvatinib,midostaurin,tivozanib,quizartinib,pexidartinib,fedratinib,infigratinib
Synaptosome	gabbr1a	Receptor	10
Synaptosome	gabbr1b	Receptor	15.6667
Synaptosome	gabbr2	Receptor	21	baclofen,baclofen,nordazepam,gabapentin,sodium oxybate,phenibut
Synaptosome	gabra1	Receptor	11.3333	acamprosate,adinazolam,alfaxalone,alfaxalone,alpidem,alpidem,alprazolam,amoxapine,baclofen,bromazepam,secbutabarbital,butalbital,carbamazepine,chlordiazepoxide,chlordiazepoxide,chlordiazepoxide,chlordiazepoxide,clomethiazole,ciprofloxacin,clobazam,clonazepam,clonazepam,clonazepam,clonazepam,clorazepate,delorazepam,delorazepam,desalkylflurazepam,desflurane,nordazepam,nordazepam,diazepam,diazepam,d…
Synaptosome	gabra6b	Receptor	2.66667
Synaptosome	gabrb2a	Receptor	16.6667
Synaptosome	gabrd	Receptor	2.66667	adinazolam,alfaxalone,alpidem,baclofen,chlordiazepoxide,ciprofloxacin,clonazepam,clonazepam,delorazepam,desflurane,nordazepam,diazepam,diazepam,eltanolone,ethanol,flumazenil,flumazenil,flunitrazepam,halazepam,halothane,isoflurane,liothyronine,liothyronine,medazepam,methaqualone,methaqualone,methaqualone,methaqualone,metharbital,methoxyflurane,midazolam,norfloxacin,ofloxacin,pentobarbital,picrotox…
Synaptosome	gfra2a	Receptor	2.33333
Synaptosome	gfra2b	Receptor	2
Synaptosome	gfra4a	Receptor	2
Synaptosome	glra1	Receptor	4.33333	adapalene,astemizole,cinacalcet,colchicine,desflurane,dutasteride,enflurane,ethanol,fluspirilene,fructose,halothane,isoflurane,mefloquine,methohexital,methoxyflurane,nifedipine,picrotoxin,picrotin,pimozide,risperidone,sevoflurane,strychnine,strychnine,sulindac,telmisartan,tropisetron,colecalciferol,ivermectin,dronabinol,regorafenib
Synaptosome	gm2a	Ligand	1
Synaptosome	gpc1a	Ligand	10.3333
Synaptosome	gpc1b	Ligand	11
Synaptosome	gpc3	Ligand	2
Synaptosome	gpia	Ligand	25.3333
Synaptosome	gpr37l1b	Receptor	6.33333
Synaptosome	gprc5ba	Receptor	3
Synaptosome	gprc5bb	Receptor	2
Synaptosome	gria1a	Receptor	15.3333
Synaptosome	gria1b	Receptor	13
Synaptosome	gria2a	Receptor	28.6667
Synaptosome	gria2b	Receptor	30
Synaptosome	gria3a	Receptor	20.6667
Synaptosome	gria3b	Receptor	22.3333
Synaptosome	gria4a	Receptor	19
Synaptosome	gria4b	Receptor	16.3333
Synaptosome	grid1b	Receptor	4
Synaptosome	grid2	Receptor	16.3333
Synaptosome	grik3	Receptor	10	glutamic acid,glutamic acid,topiramate,kainic acid,kainic acid,kainic acid
Synaptosome	grin1a	Receptor	29.3333
Synaptosome	grin1b	Receptor	23
Synaptosome	grin2aa	Receptor	19.3333
Synaptosome	grin2ab	Receptor	11
Synaptosome	grin2bb	Receptor	10.3333
Synaptosome	grin2bb	Receptor	23.6667
Synaptosome	grin2db	Receptor	6.66667
Synaptosome	grm1a	Receptor	4
Synaptosome	grm1b	Receptor	4
Synaptosome	grm2b	Receptor	9.66667
Synaptosome	grm2b	Receptor	4.33333
Synaptosome	grm3	Receptor	9.66667	glutamic acid,glutamic acid,spaglumic acid
Synaptosome	grm4	Receptor	11	glutamic acid,glutamic acid,dexfosfoserine,dexfosfoserine
Synaptosome	grm5a	Receptor	11.3333
Synaptosome	grm5b	Receptor	7
Synaptosome	grm6a	Receptor	5
Synaptosome	grm8a	Receptor	11.3333
Synaptosome	grm8b	Receptor	6
Synaptosome	gsna	Ligand	13
Synaptosome	hapln1b	Ligand	3
Synaptosome	hapln4	Ligand	1.33333
Synaptosome	hcfc1b	Ligand	3
Synaptosome	hmgb1a	Ligand	4.66667
Synaptosome	hmgb1b	Ligand	4.66667
Synaptosome	hmgb2a	Ligand	1.33333
Synaptosome	hpxa	Ligand	4
Synaptosome	igf1rb	Receptor	3
Synaptosome	igf2r	Receptor	6
Synaptosome	iglon5	Ligand	14
Synaptosome	il1rapl1a	Receptor	9
Synaptosome	insra	Receptor	3
Synaptosome	insrb	Receptor	2.66667
Synaptosome	itgav	Receptor	14.3333
Synaptosome	itgb2	Receptor	4.66667	lifitegrast
Synaptosome	itgb5	Receptor	3.33333
Synaptosome	lgals2a	Ligand	4.66667
Synaptosome	lgals3bp.1	Ligand	10
Synaptosome	lgals9l1	Ligand	8.66667
Synaptosome	lgals9l3	Ligand	6
Synaptosome	lgi1a	Ligand	10.6667
Synaptosome	lgi1b	Ligand	7.33333
Synaptosome	lgi3	Ligand	7.33333
Synaptosome	lman1	Ligand	8.33333
Synaptosome	lrp1aa	Receptor	2.66667
Synaptosome	lrp1ab	Receptor	45.3333
Synaptosome	lrp1bb	Receptor	2.66667
Synaptosome	lrp8	Receptor	2
Synaptosome	m6pr	Receptor	1.33333
Synaptosome	mcama	Receptor	6
Synaptosome	mdh1aa	Ligand	28.6667
Synaptosome	mif	Ligand	4	hexachlorophene,levothyroxine,iguratimod
Synaptosome	mrc1a	Receptor	5.66667
Synaptosome	myo1d	Ligand	24.3333
Synaptosome	nampt1	Ligand	6.66667
Synaptosome	ncam1a	Ligand	42.6667
Synaptosome	ncam1b	Ligand	30
Synaptosome	nectin1b	Receptor	8
Synaptosome	neo1a	Receptor	13
Synaptosome	neo1b	Receptor	14.6667
Synaptosome	nfasca	Receptor	31
Synaptosome	nlgn1	Receptor	3.33333
Synaptosome	nlgn2a	Receptor	15.3333
Synaptosome	nlgn2b	Receptor	16
Synaptosome	nlgn3a	Receptor	5.66667
Synaptosome	nlgn3b	Receptor	8
Synaptosome	nlgn4xa	Receptor	4.33333
Synaptosome	nptnb	Receptor	11.3333
Synaptosome	nptx1l	Ligand	4
Synaptosome	nptx2a	Ligand	2
Synaptosome	nptxra	Receptor	1.33333
Synaptosome	nrcama	Receptor	31.3333
Synaptosome	nrp1a	Receptor	14.6667
Synaptosome	nrp1b	Receptor	4.33333
Synaptosome	nrp2a	Receptor	6.33333
Synaptosome	nrp2b	Receptor	5
Synaptosome	nrxn1a	Receptor	29.6667
Synaptosome	nrxn2a	Receptor	10
Synaptosome	nrxn2b	Receptor	6
Synaptosome	nrxn3a	Receptor	25.6667
Synaptosome	nrxn3b	Receptor	12
Synaptosome	ntn1b	Ligand	1.66667
Synaptosome	ntng1a	Ligand	5
Synaptosome	ntng2a	Ligand	3.33333
Synaptosome	ntrk2a	Receptor	8
Synaptosome	ntrk3a	Receptor	7
Synaptosome	nucb1	Ligand	15.3333
Synaptosome	nucb2a	Ligand	4.66667
Synaptosome	olfm1a	Ligand	10.6667
Synaptosome	olfm1b	Ligand	10
Synaptosome	olfm2a	Ligand	8.33333
Synaptosome	olfm2b	Ligand	1.66667
Synaptosome	olfm3a	Ligand	3
Synaptosome	opcml	Receptor	10.6667
Synaptosome	pcsk1	Ligand	6
Synaptosome	pcsk1nl	Ligand	10.6667
Synaptosome	pcsk2	Ligand	2
Synaptosome	pdgfrb	Receptor	3.66667	dasatinib,erlotinib,imatinib,imatinib,imatinib,lapatinib,nilotinib,sorafenib,sorafenib,sunitinib,ruboxistaurin,pazopanib,vandetanib,axitinib,bosutinib,regorafenib,ponatinib,nintedanib,becaplermin,lenvatinib,midostaurin,tivozanib,quizartinib,fedratinib,ripretinib,pralsetinib
Synaptosome	plxna2	Receptor	30.6667
Synaptosome	plxna3	Receptor	49.6667
Synaptosome	plxna4	Receptor	37.6667
Synaptosome	plxnb1b	Receptor	16.3333
Synaptosome	plxnb2a.1	Receptor	30.3333
Synaptosome	plxnb2a.3	Receptor	3.33333
Synaptosome	plxnb2b	Receptor	15.6667
Synaptosome	plxnb3	Receptor	21.6667
Synaptosome	pon2	Ligand	1
Synaptosome	ppt1	Ligand	8
Synaptosome	prl	Ligand	1.33333
Synaptosome	proza	Ligand	12
Synaptosome	ptgdsb.1	Ligand	3.66667
Synaptosome	ptgdsb.2	Ligand	4.33333
Synaptosome	pth2	Ligand	1.66667
Synaptosome	ptk7a	Receptor	6.66667
Synaptosome	ptpra	Receptor	9.66667
Synaptosome	ptprc	Receptor	5.66667
Synaptosome	ptprdb	Receptor	31.3333
Synaptosome	ptprea	Receptor	8.33333
Synaptosome	ptprfa	Receptor	19
Synaptosome	ptprfb	Receptor	31.6667
Synaptosome	ptprga	Receptor	6.33333
Synaptosome	ptprk	Receptor	3.33333
Synaptosome	ptprn2	Receptor	16.3333
Synaptosome	ptprna	Receptor	14
Synaptosome	ptprnb	Receptor	10.6667
Synaptosome	ptpro	Receptor	5
Synaptosome	ptprsa	Receptor	41
Synaptosome	ptprt	Receptor	3.66667
Synaptosome	ptprz1a	Receptor	5.66667
Synaptosome	ptprz1b	Receptor	15
Synaptosome	pvrl2l	Receptor	11
Synaptosome	rbp4	Ligand	1.33333	retinol acetate,retinol,vitamin A palmitate
Synaptosome	rca2.1	Ligand	4
Synaptosome	rgra	Receptor	1.33333
Synaptosome	rln3a	Ligand	1
Synaptosome	robo1	Receptor	3
Synaptosome	robo2	Receptor	10
Synaptosome	robo3	Receptor	3.66667
Synaptosome	rs1a	Ligand	3
Synaptosome	s100a10b	Ligand	3
Synaptosome	s100b	Ligand	5	pentamidine,pentamidine
Synaptosome	s1pr1	Receptor	4	fingolimod,siponimod,ozanimod,ponesimod
Synaptosome	scarb2a	Receptor	4.33333
Synaptosome	scg2b	Ligand	24.6667
Synaptosome	scg5	Ligand	2.33333
Synaptosome	sdc3	Receptor	3
Synaptosome	sdf2l1	Ligand	3
Synaptosome	sema4c	Ligand	3.33333
Synaptosome	sema6ba	Ligand	1
Synaptosome	serpina1	Ligand	11
Synaptosome	serpina10a	Ligand	17.3333
Synaptosome	serpina1l	Ligand	9.66667
Synaptosome	serpinb14	Ligand	2.66667
Synaptosome	si:ch211-180a12.2	Receptor	4.66667
Synaptosome	si:ch211-251b21.1	Receptor	31.6667
Synaptosome	si:dkey-105h12.2	Ligand	4
Synaptosome	si:dkey-183j2.10	Receptor	18.6667
Synaptosome	si:dkey-21e2.10	Ligand	1
Synaptosome	sorcs2	Receptor	4.33333
Synaptosome	sorcs3b	Receptor	1
Synaptosome	sorl1	Receptor	6.33333
Synaptosome	sort1b	Receptor	2
Synaptosome	stab2	Receptor	1.66667
Synaptosome	stra6	Receptor	2.33333
Synaptosome	tfa	Ligand	33.6667
Synaptosome	tfr1a	Receptor	6
Synaptosome	tfr1b	Receptor	12.3333
Synaptosome	thbd	Receptor	1
Synaptosome	tmeff2a	Ligand	2.33333
Synaptosome	tncb	Ligand	30.3333
Synaptosome	tncb	Ligand	5
Synaptosome	tnr	Ligand	17.6667
Synaptosome	vac14	Receptor	9.33333
Synaptosome	vcanb	Ligand	1.66667
Synaptosome	vim	Ligand	30.3333
Synaptosome	viml	Ligand	15.3333
Synaptosome	vldlr	Receptor	1.66667
Synaptosome	vtg1	Ligand	38.3333
Synaptosome	vtg2	Ligand	12.6667
Synaptosome	vtg5	Ligand	32
Synaptosome	vtg7	Ligand	27.6667
Synaptosome	adgrl2b.1	Receptor	1.66667

### Sheet: Synaptosome_only
Cell type	Gene	Gene Type	Expression	DRUG_NAME
Synaptosome_only	a2ml	Ligand	4.33333
Synaptosome_only	ace	Ligand	7.66667	racecadotril,racecadotril,alacepril,benazepril,benazepril,benazepril,captopril,captopril,captopril,cilazapril,delapril,delapril,edetic acid,enalapril,enalapril,enalapril,enalaprilat,enalaprilat,enalaprilat,enalaprilat,fosinopril,fosinopril,imidapril,diiodohydroxyquinoline,lisinopril,lisinopril,losartan,moexipril,omapatrilat,omapatrilat,perindopril,quinapril,quinapril,ramipril,ramipril,sitagliptin…
Synaptosome_only	adam10a	Ligand	4.33333
Synaptosome_only	adam10b	Ligand	3.33333
Synaptosome_only	adam9	Ligand	1.33333	chlorambucil
Synaptosome_only	adcyap1r1a	Receptor	3.33333
Synaptosome_only	adgre16	Receptor	1
Synaptosome_only	anxa13	Ligand	8.33333
Synaptosome_only	anxa13l	Ligand	5
Synaptosome_only	anxa1a	Ligand	2.33333
Synaptosome_only	anxa3b	Ligand	4.66667
Synaptosome_only	anxa4	Ligand	6
Synaptosome_only	anxa5b	Ligand	9.33333
Synaptosome_only	anxa6	Ligand	2
Synaptosome_only	apoa4b.1	Ligand	6
Synaptosome_only	apoa4b.2	Ligand	4.66667
Synaptosome_only	apoba	Ligand	1
Synaptosome_only	apoc1	Ligand	1
Synaptosome_only	apoc2	Ligand	1
Synaptosome_only	apoeb	Ligand	5.33333
Synaptosome_only	appa	Ligand	5.33333
Synaptosome_only	appb	Ligand	8.33333
Synaptosome_only	bdnf	Ligand	1
Synaptosome_only	bmpr2b	Receptor	3
Synaptosome_only	brinp3a.2	Ligand	1
Synaptosome_only	c3a.1	Ligand	4.66667
Synaptosome_only	c3a.3	Ligand	4
Synaptosome_only	c9	Ligand	4.33333
Synaptosome_only	cadm1a	Receptor	8.33333
Synaptosome_only	cadm1b	Receptor	6.66667
Synaptosome_only	calr	Ligand	15.6667
Synaptosome_only	ccdc134	Ligand	2.33333
Synaptosome_only	cd68	Receptor	1.33333
Synaptosome_only	cd74a	Receptor	1
Synaptosome_only	cd81a	Receptor	6.33333
Synaptosome_only	cd81b	Receptor	2.66667
Synaptosome_only	cd82a	Receptor	2.66667
Synaptosome_only	cd99	Ligand	3
Synaptosome_only	celsr3	Receptor	3.66667
Synaptosome_only	ces3	Ligand	2
Synaptosome_only	chid1	Ligand	5.66667
Synaptosome_only	chrm2a	Receptor	2.66667
Synaptosome_only	chrm4a	Receptor	1.33333
Synaptosome_only	cndp1	Ligand	5
Synaptosome_only	cnr1	Receptor	1	paracetamol,cefapirin,econazole,flunarizine,mestranol,mezlocillin,miconazole,nabilone,nabilone,nimodipine,orlistat,palmidrol,dronabinol,dronabinol,dronabinol,dronabinol,dronabinol,rimonabant,rimonabant,rimonabant,paraoxon,cannabidiol,cannabidiol
Synaptosome_only	cntnap2a	Receptor	12.6667
Synaptosome_only	ctsba	Ligand	3
Synaptosome_only	ctsc	Ligand	1.33333	osimertinib
Synaptosome_only	ctsd	Ligand	7.66667	amprenavir,chlorambucil,tipranavir
Synaptosome_only	dag1	Receptor	3.33333
Synaptosome_only	dbh	Ligand	2	dopamine,thiamazole
Synaptosome_only	ddt	Ligand	5
Synaptosome_only	dner	Receptor	3
Synaptosome_only	efnb2a	Ligand	3
Synaptosome_only	efnb3b	Ligand	7
Synaptosome_only	epha2a	Receptor	11
Synaptosome_only	epha4l	Receptor	3
Synaptosome_only	epha6	Receptor	4	dasatinib,erlotinib,gefitinib,nilotinib,sorafenib,sunitinib,vandetanib,crizotinib,afatinib,bosutinib,nintedanib,quizartinib,fedratinib
Synaptosome_only	epha7	Receptor	3	erlotinib,sorafenib,sunitinib,vandetanib,crizotinib,quizartinib,fedratinib
Synaptosome_only	ephb1	Receptor	9	dasatinib,erlotinib,gefitinib,imatinib,nilotinib,sorafenib,sunitinib,vandetanib,crizotinib,bosutinib,nintedanib,fedratinib,infigratinib
Synaptosome_only	ephb2a	Receptor	13.3333
Synaptosome_only	ephb2b	Receptor	15.3333
Synaptosome_only	ephb4a	Receptor	7.66667
Synaptosome_only	f3a	Receptor	9
Synaptosome_only	fetub	Ligand	2
Synaptosome_only	fgfr2	Receptor	1.33333	dasatinib,erlotinib,imatinib,nilotinib,sorafenib,sunitinib,pazopanib,vandetanib,axitinib,ponatinib,palifermin,ibrutinib,ceritinib,nintedanib,midostaurin,erdafitinib,fedratinib,pemigatinib,infigratinib
Synaptosome_only	gabra6b	Receptor	2.66667
Synaptosome_only	gfra4a	Receptor	2
Synaptosome_only	gm2a	Ligand	1
Synaptosome_only	gpr37l1b	Receptor	6.33333
Synaptosome_only	hmgb2a	Ligand	1.33333
Synaptosome_only	hpxa	Ligand	4
Synaptosome_only	igf1rb	Receptor	3
Synaptosome_only	igf2r	Receptor	6
Synaptosome_only	insra	Receptor	3
Synaptosome_only	insrb	Receptor	2.66667
Synaptosome_only	itgav	Receptor	14.3333
Synaptosome_only	itgb2	Receptor	4.66667	lifitegrast
Synaptosome_only	itgb5	Receptor	3.33333
Synaptosome_only	lman1	Ligand	8.33333
Synaptosome_only	lrp1aa	Receptor	2.66667
Synaptosome_only	lrp1bb	Receptor	2.66667
Synaptosome_only	lrp8	Receptor	2
Synaptosome_only	m6pr	Receptor	1.33333
Synaptosome_only	mcama	Receptor	6
Synaptosome_only	mrc1a	Receptor	5.66667
Synaptosome_only	nampt1	Ligand	6.66667
Synaptosome_only	nlgn1	Receptor	3.33333
Synaptosome_only	nptxra	Receptor	1.33333
Synaptosome_only	nrp1b	Receptor	4.33333
Synaptosome_only	nrp2a	Receptor	6.33333
Synaptosome_only	nrp2b	Receptor	5
Synaptosome_only	ntrk2a	Receptor	8
Synaptosome_only	nucb1	Ligand	15.3333
Synaptosome_only	nucb2a	Ligand	4.66667
Synaptosome_only	pcsk2	Ligand	2
Synaptosome_only	pdgfrb	Receptor	3.66667	dasatinib,erlotinib,imatinib,imatinib,imatinib,lapatinib,nilotinib,sorafenib,sorafenib,sunitinib,ruboxistaurin,pazopanib,vandetanib,axitinib,bosutinib,regorafenib,ponatinib,nintedanib,becaplermin,lenvatinib,midostaurin,tivozanib,quizartinib,fedratinib,ripretinib,pralsetinib
Synaptosome_only	plxna2	Receptor	30.6667
Synaptosome_only	plxnb2a.3	Receptor	3.33333
Synaptosome_only	plxnb2b	Receptor	15.6667
Synaptosome_only	plxnb3	Receptor	21.6667
Synaptosome_only	pon2	Ligand	1
Synaptosome_only	ppt1	Ligand	8
Synaptosome_only	ptgdsb.1	Ligand	3.66667
Synaptosome_only	ptk7a	Receptor	6.66667
Synaptosome_only	ptprc	Receptor	5.66667
Synaptosome_only	ptprea	Receptor	8.33333
Synaptosome_only	pvrl2l	Receptor	11
Synaptosome_only	rbp4	Ligand	1.33333	retinol acetate,retinol,vitamin A palmitate
Synaptosome_only	rgra	Receptor	1.33333
Synaptosome_only	robo1	Receptor	3
Synaptosome_only	rs1a	Ligand	3
Synaptosome_only	s100a10b	Ligand	3
Synaptosome_only	scarb2a	Receptor	4.33333
Synaptosome_only	scg5	Ligand	2.33333
Synaptosome_only	serpina1	Ligand	11
Synaptosome_only	serpina1l	Ligand	9.66667
Synaptosome_only	serpinb14	Ligand	2.66667
Synaptosome_only	si:dkey-105h12.2	Ligand	4
Synaptosome_only	sort1b	Receptor	2
Synaptosome_only	stab2	Receptor	1.66667
Synaptosome_only	stra6	Receptor	2.33333
Synaptosome_only	tfr1a	Receptor	6
Synaptosome_only	tfr1b	Receptor	12.3333
Synaptosome_only	thbd	Receptor	1
Synaptosome_only	vldlr	Receptor	1.66667
