## Supplementary tables for "A ligand-receptor interactome atlas of the zebrafish": Supplementary file 10 DE pairs.xlsx

### Sheet: Oxt Neurons Lig & Rec
Gene	Gene Type	FC	P-value	DRUG_NAME
oxt	Ligand	6.38966	4.56474e-39	oxytocin
avp	Ligand	4.48255	2.15818e-25
crhb	Ligand	2.12961	9.29244e-09
nts	Ligand	1.49459	2.68133e-10
penka	Ligand	1.21887	8.90535e-39
slit2	Ligand	1.13343	4.50102e-54
anxa13l	Ligand	0.741993	1.34061e-29
scg2b	Ligand	0.727387	4.10139e-36
sst1.1	Ligand	0.717871	0.0423077
fam3c	Ligand	0.630684	8.39617e-29
bdnf	Ligand	0.478567	2.01268e-13
vgf	Ligand	0.431759	8.1876e-15
pcsk1nl	Ligand	0.414825	1.11847e-08
scg2a	Ligand	0.333394	9.6639e-13
nucb2b	Ligand	0.306714	9.68651e-15
rspo2	Ligand	0.285029	1.98951e-11
scg5	Ligand	0.267651	0.000398839
rtn4rl2b	Receptor	1.16208	3.18666e-16
adgrb1b	Receptor	0.514856	6.31585e-19
ptprna	Receptor	0.380514	6.87612e-14
agtr2	Receptor	0.277115	5.63125e-10	eprosartan,eprosartan,irbesartan,losartan,losartan,losartan,losartan,miconazole,telmisartan,saralasin,saralasin,angiotensin II
gpr137bb	Receptor	0.258121	4.00775e-09

### Sheet: Pituicytes Lig & Rec
Gene	Gene Type	FC	P-value	DRUG_NAME
pomca	Ligand	9.17438	2.02277e-24
cfd	Ligand	9.94851	2.90201e-35
s100a10b	Ligand	5.87495	5.83823e-10
ccl25b	Ligand	8.94521	1.66346e-17
apoeb	Ligand	7.74019	1.62433e-14
c1qb	Ligand	11.4827	1.7132e-81
cxcl14	Ligand	5.21193	2.3958e-13
lgals2a	Ligand	4.67778	5.21315e-32
c1qc	Ligand	8.6343	4.48421e-19
rbp4	Ligand	10.6303	1.17779e-66	retinol acetate,retinol,vitamin A palmitate
f13a1a.1	Ligand	11.0912	1.17019e-21
il1b	Ligand	5.73346	0.00012238	canakinumab,rilonacept
srgn	Ligand	1.50264	0.0053529
anxa1a	Ligand	5.45757	4.16361e-06
cfp	Ligand	6.17675	5.178e-18
psap	Ligand	2.29854	0.000521158
fgl2a	Ligand	3.29623	0.0109527
hamp	Ligand	8.93709	3.45654e-14
lgmn	Ligand	2.38679	0.00030948
sparc	Ligand	5.29581	3.08325e-08
coch	Ligand	10.4711	3.85906e-18
sfrp5	Ligand	9.78608	2.21767e-36
cxcl12a	Ligand	11.1592	9.34448e-33
anxa3b	Ligand	5.99682	1.24641e-09
serpina10a	Ligand	2.44474	0.0234526
lyz	Ligand	4.93024	0.000385347
gpia	Ligand	2.50663	0.009679
dcn	Ligand	5.74228	0.000540646
f13a1b	Ligand	2.66636	1.10957e-06
clu	Ligand	4.52203	0.000104746
c1qa	Ligand	10.4716	7.51381e-41
mdh1aa	Ligand	1.95872	0.000410737
mdka	Ligand	4.80801	3.0573e-05
anxa13	Ligand	3.08316	6.95741e-06
igf2b	Ligand	8.94877	1.98233e-25
ctsc	Ligand	2.85852	0.0325444	osimertinib
hmgb2b	Ligand	1.6389	0.00257728
ctsh	Ligand	1.32911	1.56745e-07
mmp13a	Ligand	11.3508	2.01265e-16
tac3b	Ligand	11.0558	5.49967e-22
igfbp5b	Ligand	3.27468	0.0113716
angptl4	Ligand	4.52853	2.18325e-05
timp2a	Ligand	2.62336	0.00772499
cxcl18b	Ligand	10.8959	3.29658e-26
mdkb	Ligand	4.9504	9.86615e-06
anxa11b	Ligand	1.7457	0.0291406
cpn1	Ligand	6.59723	4.75314e-06
sulf1	Ligand	10.0297	4.08083e-32
vim	Ligand	8.72533	1.03475e-45
mmp2	Ligand	9.93916	6.7605e-36	aclarubicin,cefotetan,cefuroxime,chlorhexidine,daunorubicin,doxorubicin,doxycycline,sulindac,tiludronic acid,ubenimex,zoledronic acid,oxyquinoline,quercetin
c6	Ligand	9.53511	1.14048e-20
mmp14b	Ligand	10.5993	1.70848e-25
mmp9	Ligand	4.20223	0.00879735	aminoquinuride,beclometasone dipropionate,budesonide,busulfan,cefonicid,cefotetan,cefotiam,cefuroxime,cefalotin,cefradine,chlorhexidine,dacarbazine,econazole,floxacillin,secobarbital,zoledronic acid,quercetin,prazosin
pcolcea	Ligand	11.4748	1.83715e-19
adam8a	Ligand	5.30726	0.000611535
grna	Ligand	8.05897	1.02848e-32
tgfbi	Ligand	4.5884	0.0006788
lgals9l1	Ligand	5.7122	1.28139e-09
myoc	Ligand	10.4546	8.29777e-23
m17	Ligand	8.13687	9.94167e-15
ctsk	Ligand	9.92378	1.14174e-25	boceprevir,telaprevir
serpinf1	Ligand	9.52532	4.49811e-25
ptgs2a	Ligand	10.2003	2.46132e-19
htra1b	Ligand	4.60781	8.68588e-06
nucb1	Ligand	2.82311	2.08421e-06
timp2b	Ligand	8.09967	7.30221e-24
ctsba	Ligand	2.63349	5.47117e-05
tfpia	Ligand	2.62561	0.0483931
col1a1a	Ligand	10.1056	5.40343e-24
ccl19a.1	Ligand	9.4944	5.64784e-19
sfrp1b	Ligand	10.4405	8.67686e-23
csf3b	Ligand	10.2425	8.70543e-16
slit3	Ligand	5.34678	0.00013913
crhbp	Ligand	9.68196	3.77614e-18
olfml3b	Ligand	6.13538	3.60744e-06
viml	Ligand	9.40959	3.8962e-16
c1qtnf5	Ligand	10.025	2.03751e-23
abi3bpb	Ligand	7.24154	2.75107e-14
cpa5	Ligand	4.85132	0.000374889
frzb	Ligand	7.65796	1.19623e-10
mgp	Ligand	8.78136	2.83061e-19
ltbp3	Ligand	7.87144	3.87208e-28
creg2	Ligand	2.8963	0.0146753
chad	Ligand	7.48777	2.39021e-23
f10	Ligand	4.14728	0.000109503	argatroban,dabigatran etexilate,nafamostat,pentamidine,ximelagatran,gabexate,rivaroxaban,rivaroxaban,apixaban,apixaban,edoxaban,betrixaban,emicizumab
adam17a	Ligand	1.05602	0.000608512
mmp14a	Ligand	8.42402	1.04706e-21
tgfb3	Ligand	9.95294	7.77483e-22
apol1	Ligand	9.30108	4.19144e-18
fn1a	Ligand	8.19639	2.73109e-17
plaua	Ligand	8.6829	9.20052e-16
lama4	Ligand	8.24165	9.27019e-17
ptgs2b	Ligand	3.76311	1.15901e-05
igfbp1b	Ligand	4.07552	7.10192e-11
mia	Ligand	4.89992	0.000598668
tnfsf12	Ligand	9.71927	1.46279e-19
vegfab	Ligand	5.85748	1.5811e-07
man2b1	Ligand	1.28799	0.0400632
spp1	Ligand	6.62234	0.000179048
pcolce2b	Ligand	8.47919	5.95229e-16
pdgfrl	Ligand	8.97584	2.38675e-16
fras1	Ligand	6.42311	2.70903e-14
thbs4b	Ligand	4.55458	0.00257961
fstb	Ligand	9.31986	2.2804e-13
mpx	Ligand	8.38729	5.54438e-07
lamc1	Ligand	4.98201	6.08837e-05
ccdc80	Ligand	9.46774	3.3155e-21
igfbp7	Ligand	8.35487	8.05122e-18
lamb1b	Ligand	2.82276	0.04163
tnfsf10	Ligand	8.81574	2.86073e-15
plod1a	Ligand	6.34836	2.29008e-14
fmoda	Ligand	9.19229	7.92281e-14
spon1b	Ligand	3.0046	0.049907
bmp5	Ligand	8.64588	8.23711e-14
siae	Ligand	8.14119	1.06365e-14
lamb1a	Ligand	4.32252	0.000179269
smtlb	Ligand	3.95927	0.00723862
serpinh1a	Ligand	1.3558	0.00776988
dkk3b	Ligand	9.05681	1.18058e-12
igf2a	Ligand	7.57784	2.3412e-12
vcanb	Ligand	7.3973	4.77999e-10
bgnb	Ligand	7.56724	2.18499e-07
mstnb	Ligand	7.77092	2.33021e-09
mfge8a	Ligand	4.19089	0.000839049
hbegfa	Ligand	3.53049	0.000592312
grp	Ligand	8.86549	4.32981e-14
lipg	Ligand	4.05809	0.0164714	orlistat
bgna	Ligand	8.16941	7.7171e-11
c1qtnf1	Ligand	8.74368	2.66432e-13
fbln5	Ligand	8.0523	5.6728e-09
sfrp1a	Ligand	5.06931	3.07042e-07
lum	Ligand	8.19739	2.65108e-13
thbs3a	Ligand	5.64975	1.24352e-08
fgf3	Ligand	8.7834	2.89716e-17
mmp30	Ligand	8.58895	1.28432e-11
chsy1	Ligand	3.37113	0.0380817
cxcl12b	Ligand	4.21784	0.00365907
rspo3	Ligand	8.60307	1.32603e-13
inhbaa	Ligand	7.57506	1.95996e-13
scube1	Ligand	4.22259	0.00321059
pros1	Ligand	6.73289	5.88593e-16
tnfaip6	Ligand	4.95042	0.000676532
vegfc	Ligand	4.9363	2.00383e-05
hapln2	Ligand	6.43908	0.0012254
sostdc1a	Ligand	8.26338	1.48108e-09
efna1b	Ligand	5.62719	1.27355e-12
ptgs1	Ligand	7.83497	1.96434e-11	acemetacin,acetylsalicylic acid,acetylsalicylic acid,acetylsalicylic acid,alclofenac,aminophenazone,azapropazone,balsalazide,bromfenac,bromfenac,captopril,carprofen,carprofen,celecoxib,celecoxib,celecoxib,celecoxib,celecoxib,celecoxib,cianidanol,cianidanol,cianidanol,clomifene,dexketoprofen,diclofenac,diclofenac,diclofenac,diethylcarbamazine,diethylstilbestrol,diflunisal,etodolac,etoricoxib,felbi…
gpc1b	Ligand	5.46071	3.95976e-08
itgbl1	Ligand	2.60969	5.60813e-08
lpl	Ligand	7.76194	4.06398e-11	bezafibrate,clofibric acid,gemfibrozil,orlistat
fstl1b	Ligand	7.77797	5.13182e-13
chia.6	Ligand	7.73932	1.36607e-05
col2a1b	Ligand	5.81631	6.86693e-08
c3a.1	Ligand	6.0973	0.000117451
efna1a	Ligand	7.12927	5.23864e-11
metrn	Ligand	8.17265	7.69571e-14
sfrp2	Ligand	5.08172	0.00252399
bmp4	Ligand	7.02776	1.58172e-11
creld2	Ligand	7.51761	2.35812e-11
zgc:171566	Ligand	6.82836	3.3904e-08
stc1	Ligand	7.99042	4.75572e-12
olfml2a	Ligand	7.87438	2.14672e-09
fgf10a	Ligand	7.36735	1.319e-09
nog2	Ligand	6.70524	3.81893e-07
adamts3	Ligand	3.14221	0.0183763
nell2a	Ligand	4.24318	0.00125337
pdgfaa	Ligand	7.88679	3.64628e-12
anxa5a	Ligand	5.69431	1.17172e-06
serpine3	Ligand	3.79459	0.0135962
clec14a	Ligand	6.61812	1.85494e-09
ccbe1	Ligand	4.68648	0.000343376
fgf24	Ligand	7.05341	1.67081e-08
cd74a	Receptor	3.72466	3.83697e-10
cd63	Receptor	2.27064	8.96096e-11
cd74b	Receptor	3.11556	4.87207e-08
cd81a	Receptor	3.64561	3.55617e-07
sdc4	Receptor	3.41751	9.43896e-11
si:ch211-251b21.1	Receptor	11.2249	1.49417e-40
epcam	Receptor	1.90567	0.0029927
ms4a17a.9	Receptor	10.5277	1.32044e-60
cd22	Receptor	7.16488	7.58338e-09	inotuzumab ozogamicin,moxetumomab pasudotox
zgc:174904	Receptor	10.5508	5.69782e-43
anxa2a	Receptor	4.64562	0.00073138
cmklr1	Receptor	8.369	2.81016e-48
cd9b	Receptor	3.99811	0.0167166
ackr3b	Receptor	9.97768	6.77054e-39
f3b	Receptor	3.40337	0.0104943
cldnb	Receptor	3.93496	0.00326536
havcr1	Receptor	6.32008	1.45714e-05
cd151l	Receptor	6.39732	5.79773e-06
si:ch211-264f5.2	Receptor	10.9107	1.21971e-27
tnfrsf1a	Receptor	2.69582	0.000199864	plecanatide
il4r.1	Receptor	1.71974	9.52137e-06
s1pr1	Receptor	9.05958	7.50267e-31	fingolimod,siponimod,ozanimod,ponesimod
cxcr3.2	Receptor	8.34717	1.27699e-21
illr4	Receptor	9.50971	4.5944e-12
s1pr5a	Receptor	5.90678	5.70294e-05
mcamb	Receptor	10.0747	3.23097e-25
lifrb	Receptor	6.01962	1.04529e-08
fgfr2	Receptor	1.7165	1.09738e-06	dasatinib,erlotinib,imatinib,nilotinib,sorafenib,sunitinib,pazopanib,vandetanib,axitinib,ponatinib,palifermin,ibrutinib,ceritinib,nintedanib,midostaurin,erdafitinib,fedratinib,pemigatinib,infigratinib
fzd8a	Receptor	5.63452	5.55297e-06
gpr84	Receptor	10.1109	1.31412e-19	octanoic acid,octanoic acid,dodecanoic acid
m6pr	Receptor	2.64579	0.0328276
fzd2	Receptor	9.88942	1.3587e-23
ccr12a	Receptor	4.64536	0.00815651
adgrv1	Receptor	3.20587	7.63178e-07
nrp2b	Receptor	6.12716	1.21493e-09
cd9a	Receptor	4.96224	0.000474184
csf1ra	Receptor	8.99581	1.24048e-20
tlr5b	Receptor	9.8246	2.31883e-17
lyve1a	Receptor	2.93712	0.000328666
colec12	Receptor	3.61898	2.13085e-05
csf2rb	Receptor	4.61275	0.000620965	sargramostim,tagraxofusp
zgc:154125	Receptor	9.52891	9.28741e-17
ret	Receptor	7.62916	2.04869e-18	amitriptyline,amitriptylinoxide,cyclobenzaprine,dasatinib,erlotinib,gefitinib,nilotinib,nortriptyline,sorafenib,sunitinib,quercetin,pazopanib,vandetanib,crizotinib,ruxolitinib,axitinib,bosutinib,tofacitinib,cabozantinib,ponatinib,ibrutinib,ceritinib,nintedanib,alectinib,lenvatinib,apatinib,midostaurin,fostamatinib,gilteritinib,quizartinib,entrectinib,fedratinib,selpercatinib,pralsetinib,infigrati…
il6r	Receptor	4.73816	0.00374616	tocilizumab,sarilumab,satralizumab
acvrl1	Receptor	8.90599	4.68741e-15	dasatinib,vandetanib,nintedanib,fedratinib
fgfr4	Receptor	4.37881	0.00117882	sunitinib,pazopanib,vandetanib,ponatinib,ceritinib,nintedanib,erdafitinib,fedratinib,pemigatinib,infigratinib
fzd7b	Receptor	5.84054	9.83298e-06
csf3r	Receptor	6.81721	7.98394e-10	pegfilgrastim,filgrastim,lipegfilgrastim,lenograstim
selp	Receptor	8.06594	1.86795e-12	crizanlizumab
il13ra2	Receptor	8.07319	6.50467e-13
sort1a	Receptor	3.71771	0.00199761
tlr1	Receptor	8.04686	7.51799e-12
ms4a17a.8	Receptor	9.1022	3.28448e-16
agtr2	Receptor	8.87889	3.38713e-11	eprosartan,eprosartan,irbesartan,losartan,losartan,losartan,losartan,miconazole,telmisartan,saralasin,saralasin,angiotensin II
nrp1a	Receptor	4.70342	0.000249986
p2rx7	Receptor	8.29713	7.12378e-11	brilliant Blue G
ednraa	Receptor	8.24826	2.19848e-13
ms4a17a.4	Receptor	2.04404	2.38157e-05
tlr21	Receptor	2.2545	8.102e-05
ngfrb	Receptor	4.56547	0.00237081
itga6b	Receptor	7.3015	1.02555e-10
cd276	Receptor	7.2881	5.26396e-11
ghra	Receptor	7.83114	5.8715e-12
stab1	Receptor	3.07714	0.0043447
gpr182	Receptor	8.25459	7.22952e-11
alcama	Receptor	4.06016	2.15858e-05
il17rd	Receptor	8.33253	2.27002e-15
ms4a17a.7	Receptor	7.76364	3.08321e-13
tlr3	Receptor	6.98037	3.19643e-08
plxnd1	Receptor	5.55616	1.03367e-08
gpr183b	Receptor	7.55965	8.12917e-11
cntfr	Receptor	3.12457	0.0134991
cdon	Receptor	3.22232	0.00046587
fgfr1b	Receptor	8.00218	1.00169e-11
itgb4	Receptor	5.5011	2.98026e-06
tnfrsf1b	Receptor	3.26531	0.00574918
fzd9b	Receptor	6.37188	1.65215e-11
rxfp2b	Receptor	7.26251	1.17409e-08
gria3b	Receptor	7.61363	2.62906e-07
trpv6	Receptor	2.03038	0.022773
ptpra	Receptor	6.6088	4.68591e-08
boc	Receptor	7.62778	7.48904e-10

### Sheet: Pairs_Highest confidence >900
Cell type.lig	Cell type.rec	Gene.lig	Gene.rec	FC.lig	FC.rec	P-value.lig	P-value.rec	IID_EVIDENCE	DRUG_NAME.lig	DRUG_NAME.rec	HUMAN_SYMBOL_LIG	HUMAN_GENE_ID_LIG	HUMAN_SYMBOL_REC	HUMAN_GENE_ID_REC	PHYSICAL_INTERACTION_SCORE	Lig.type	Rec.type	ScoreForRank1	ScoreForRank2	Ranking1	Ranking2
Pituicytes	Pituicytes	Vegfab	Nrp2b	5.85748	6.12716	1.5811e-07	1.21493e-09	Exp			VEGFA	7422	NRP2	8828	914	Growth Factor Activity & Cytokine Activity		914	32803.2	4	16
Pituicytes	Pituicytes	Vegfab	Nrp1a	5.85748	4.70342	1.5811e-07	0.000249986	Exp|Ortho|Pred			VEGFA	7422	NRP1	8829	938	Growth Factor Activity & Cytokine Activity		938	25842	2	43
Pituicytes	Pituicytes	Fgf10a	Fgfr2	7.36735	1.7165	1.319e-09	1.09738e-06	Exp|Pred		Dasatinib,Erlotinib,Imatinib,Nilotinib,Sorafenib,Sunitinib,Pazopanib,Vandetanib,Axitinib,Ponatinib,Palifermin,Ibrutinib,Ceritinib,Nintedanib,Midostaurin,Erdafitinib,Fedratinib,Pemigatinib,Infigratinib	FGF10	2255	FGFR2	2263	983	Growth Factor Activity		983	12431.1	1	315
Oxt Neurons	Pituicytes	Nts	Sort1a	1.49459	3.71771	2.68133e-10	0.00199761	Exp|Pred			NTS	4922	SORT1	6272	914	Neuropeptide Hormone Activity		914	5078.61	4	798
Oxt Neurons	Pituicytes	Bdnf	Sort1a	0.478567	3.71771	2.01268e-13	0.00199761	Exp|Pred			BDNF	627	SORT1	6272	930	Growth Factor Activity		930	1654.63	3	998
